# Sex mosaic and a rare male in the parthenogenetic stick insect *Neohirasea japonica* (Phasmatodea, Lonchodidae)

**DOI:** 10.1101/2025.08.20.671192

**Authors:** Taisei Morishita, Tetsuo Nawa, Tomonari Nozaki

**Affiliations:** Fukue Junior High School, Tahara, Aichi 441-3615, Japan; Nawa Insect Museum, Gifu, Gifu 500-8003, Japan; Laboratory of Evolutionary Genomics, National Institute for Basic Biology (NIBB), Okazaki, Aichi 444-8585, Japan; Department of Basic Biology, School of Life Science, The Graduate University for Advanced Studies, SOKENDAI, Okazaki, Aichi 444-8585, Japan

**Keywords:** Diapheromeridae, Phasmatodea, *Neohirasea japonica*, Asexual reproduction, Gynandromorph, Sexual dimorphism

## Abstract

Parthenogenetic species that reproduce solely by females are pivotal for understanding the evolution and diversity of reproductive strategies. Rare males, often resulting from developmental errors, including chromosomal abnormalities, offer valuable insights into reproductive reversibility, although their rarity limits data on morphology, behavior, and fertility. Stick insects (Phasmatodea), with numerous parthenogenetic species, are key taxa for studying these phenomena; however, detailed analyses of rare males remain scarce. In this study, we investigated the spontaneous appearance of male and sexual mosaics within a captive colony of *Neohirasea japonica*, a widespread stick insect in Japan, where males are typically absent. In total, three individuals exhibiting male characteristics (penis and non-oviposition) were observed during the 8-years rearing. One displayed a typical male abdominal clasper and exhibited mating behavior with conspecific females, with morphological comparisons strongly suggesting that it was an *N. japonica* male. The other two individuals lacked mating behavior and were identified as sexual mosaics based on their external morphology and the presence of female reproductive systems upon dissection. This study provides foundational morphological and anatomical data on male, female, and sexually mosaic individuals in *N. japonica*. It also includes quantitative comparisons of key traits, such as the antenna-to-body length ratio, which is 0.78 in males and ranges from 0.52 to 0.53 in females. These findings establish valuable criteria for future identification of rare males and sexual mosaics in this species, ultimately contributing to our understanding of sexual trait degeneration in obligate parthenogenetic lineages.
