## Supplemental tables for "Sex mosaic and a rare male in the parthenogenetic stick insect *Neohirasea japonica* (Phasmatodea, Lonchodidae)"

### Sheet: TableS1
Table S1. Morphological data of Neohirasea spp. from previous studies
ID	Species	Subspecies	Author	Distribution	Length (mm), female							Length (mm), male						Reference	Note
					Body	Antenna	Head	Protibiae	Mesotibiae	Metatibiae		Body	Antenna	Head	Protibiae	Mesotibiae	Metatibiae
1	Neohirasea asper		(Redtenbacher, 1908)	Vietnam	44	NA	NA	NA	NA	NA		39	NA	NA	NA	NA	NA	Redtenbacher. (1908). Die Insektenfamilie der Phasmiden. III. Phasmidae Anareolatae (Phibalosomini, Acrophyllini, Necrosciini). 3:476	Paramenexenus asper in Redtenbacher. 1908.
2	Neohirasea biserrata		Ho, 2018	Vietnam	45.0–50.0	28.0–32.0	4	14.5–15.0	10.5–12.0	16.0–18.0		40.0–49.0	38.0–42.0	3	15.0–18.0	12.0–15.0	18.0–22.0	Ho. (2018). The genus Neohirasea Rehn from Vietnam, Zoological Systematics 43(1):39
3	Neohirasea bispina	bispina	Ho, 2018	Vietnam	60.0–62.0	39.0–41.0	5	18.0–20.0	15.0–16.0	23.0–25.0		48.0–51.0	45.0–48.0	3.0–3.5	20	15	23.0–24.0	Ho. (2018). The genus Neohirasea Rehn from Vietnam, Zoological Systematics 43(1):39
4	Neohirasea bispina	babeensis	Ho, 2018	Vietnam	NA	NA	NA	NA	NA	NA		60	50	4	19	15	24	Ho. (2018). The genus Neohirasea Rehn from Vietnam, Zoological Systematics 43(1):39
5	Neohirasea catbaensis		Ho, 2018	Vietnam	80	60	6	25	20	30		60	60	4	25	18	28	Ho. (2018). The genus Neohirasea Rehn from Vietnam, Zoological Systematics 43(1):39
6	Neohirasea cochinchinensis		(Redtenbacher, 1908)	Vietnam	60	NA	NA	NA	NA	NA		NA	NA	NA	NA	NA	NA	Redtenbacher. (1908). Die Insektenfamilie der Phasmiden. III. Phasmidae Anareolatae (Phibalosomini, Acrophyllini, Necrosciini). 3:368	Dimorphodes cochinchinensis in Redtenbacher. 1908.
7	Neohirasea coomani		Ho, 2018	Vietnam	45	NA	4	11	9	14.5		39	NA	2.5	12.5	10	15.5	Ho. (2018). The genus Neohirasea Rehn from Vietnam, Zoological Systematics 43(1):39
8	Neohirasea gaudichaudi		(Redtenbacher, 1908)	Madagascar	53	NA	NA	NA	NA	NA		NA	NA	NA	NA	NA	NA	Redtenbacher. (1908). Die Insektenfamilie der Phasmiden. III. Phasmidae Anareolatae (Phibalosomini, Acrophyllini, Necrosciini). 3:386	Heterophasma gaudichaudi in Redtenbacher. 1908.
9	Neohirasea guangdongensis	guangdongensis	Chen & He, 2008	China (Guangxi)	52.0–57.0	27.0–28.0	4.0–4.5	13.5–15.0	11.0–12,0	17.5–18.0		NA	NA	NA	NA	NA	NA	Ho. (2012). Taxonic study of the tribe Neohiraseini Hennemann & Conle, 2008 in continental China, Entomol. Fennica 23:221
10	Neohirasea guangdongensis	acuta	Ho, 2016	China (Guangxi)	52.0–54.0	24.0–25.0	4.5–5.0	14.0–15.5	12.0–13.0	19.0–20.0		45.0–53.0	33.0–35.0	3.5	15.0–16.0	12.5–13.5	19.0–22.0	Ho. (2016). Bulletin of Hong Kong Entomological Society 8(1):3-7
11	Neohirasea hilli	hilli	Ho, 2018	Vietnam	48	NA	5	11	10	15		33	NA	3.5	10	7	12	Ho. (2018). The genus Neohirasea Rehn from Vietnam, Zoological Systematics 43(1):39
12	Neohirasea hilli	nahangensis	Ho, 2018	Vietnam	NA	NA	NA	NA	NA	NA		33	NA	3.5	9	7.5	10.5	Ho. (2018). The genus Neohirasea Rehn from Vietnam, Zoological Systematics 43(1):39
13	Neohirasea hilli	vientnamensis	Ho, 2018	Vietnam	NA	NA	NA	NA	NA	NA		35	30	3	13.5	11.5	17	Ho. (2018). The genus Neohirasea Rehn from Vietnam, Zoological Systematics 43(1):39
14	Neohirasea hongkongensis		Brock & Seow-Choen, 2000	Hong Kong, China (Guangdong)	55	NA	NA	NA	NA	NA		50	NA	NA	NA	NA	NA	Brock & Seow-Choen. (2000). The stick insects (Insecta: Phasmida) of Hong Kong, Serangga 5(1):123
15	Neohirasea hujiayaoi	hujiayaoi	Ho, 2017	China (Guangxi)	43.0–52.0	21.0–26.0	4.0–4.5	12.0–14.0	10.0–12.0	16.0–18.0		40.0–47.0	28.0–36.0	3	13.0–16.0	11.0–13.0	17.0–20.0	Ho. (2017). Contribution to the knowledge of Chinese Phasmatodea IV: Taxonomy on Medaurini (Phasmatodea: Phasmatidae: Clitumninae) of China. Zootaxa, 4365(5), 501-546.
16	Neohirasea hujiayaoi	shengiangshanensis	Ho, 2017	China (Guangxi)	43.0–48.0	23.0–25.0	4	12.0–14.0	10.0–11.5	15.0–18.0		38.0–44.0	28.0–32.0	2.5–3.0	12.0–16.0	10.5–12.0	17.0–19.0	Ho. (2017). Contribution to the knowledge of Chinese Phasmatodea IV: Taxonomy on Medaurini (Phasmatodea: Phasmatidae: Clitumninae) of China. Zootaxa, 4365(5), 501-546.
17	Neohirasea japonica		(Haan, 1842)	Japan, China, Taiwan	68.6	NA	NA	NA	NA	NA		NA	NA	NA	NA	NA	NA	de Haan. (1842). In Temminck [Ed.]. Verhandelingen over de Natuurlijke Geschiedenis der Nederlansche Overzeesche Bezittingen 3:135, pl. 12:4	Phasma (Acanthoderus) japonicum in de Haan. 1842.
18	Neohirasea maerens	maerens	(Brunner von Wattenwyl, 1907)	Vietnam	72	NA	NA	NA	NA	NA		61	NA	NA	NA	NA	NA	Brunner von Wattenwyl. (1907). Die Insektenfamilie der Phasmiden. II. Phasmidae Anareolatae (Clitumnini, Lonchodini, Bacunculini). Phasmiden:245	Menexenus maerens in Brunner von Wattenwyl. 1907.
19	Neohirasea maerens	pseudmaerens	Ho, 2018	Vietnam	64	42	4.5	20	15	24		42.0–51.0	36.0–48.0	3	17.0–18.0	12.0–13.0	18.0–20.0	Ho. (2018). The genus Neohirasea Rehn from Vietnam, Zoological Systematics 43(1):39
20	Neohirasea nana		(Carl, 1913)	Vietnam	44.3	NA	4.6	14.1	11.5	14.8		NA	NA	NA	NA	NA	NA	Carl. (1913). Phasmides nouveaux ou peu connus du Muséum de Genève, Revue suisse de Zoologie 21(1):52	Paramenexenus nanus in Carl. 1913.
21	Neohirasea nanlingensis		Ho, 2017	China (Guangdong)	56	27.0–28.0	4.5	14	11.0–12.0	18		44.0–45.0	35	3	16	13.5–14.0	19.0–20.0	Ho. (2017). Contribution to the knowledge of Chinese Phasmatodea IV: Taxonomy on Medaurini (Phasmatodea: Phasmatidae: Clitumninae) of China. Zootaxa, 4365(5), 501-546.
22	Neohirasea obesus		(Brunner von Wattenwyl, 1907)	India (Darjeeling)	NA	NA	NA	NA	NA	NA		68	NA	NA	NA	NA	NA	Brunner von Wattenwyl. (1907). Die Insektenfamilie der Phasmiden. II. Phasmidae Anareolatae (Clitumnini, Lonchodini, Bacunculini). Phasmiden:245	Manexenus obesus in Brunner von Wattenwyl. 1907.
23	Neohirasea stephanus		(Redtenbacher, 1908)	Vietnam, China (Guangxi), Hainan	69	NA	NA	NA	NA	NA		NA	NA	NA	NA	NA	NA	Redtenbacher. (1908). Die Insektenfamilie der Phasmiden. III. Phasmidae Anareolatae (Phibalosomini, Acrophyllini, Necrosciini). 3:386
24	Neohirasea unispina	unispina	Ho, 2017	China (Yunnan)	55.0–69.0	35.0–40.0	3.5–4.5	13.5–17.0	9.5–11.5	15.0–19.0		46.0–53.0	35.0–40.0	2.5–3.0	15.0–17.5	10.0–12.0	16.0–20.0	Ho. (2017). Contribution to the knowledge of Chinese Phasmatodea IV: Taxonomy on Medaurini (Phasmatodea: Phasmatidae: Clitumninae) of China. Zootaxa, 4365(5), 501-546.
25	Neohirasea unispina	parvula	Ho, 2017	China (Yunnan)	51.0–56.0	34.0–35.0	3.5–4.0	14.0–16.0	9.0–10.5	15.0–16.5		36.5–39.0	26.0–30.0	2.5	11.0–13.0	7.0–8.5	12.0–14.0	Ho. (2017). Contribution to the knowledge of Chinese Phasmatodea IV: Taxonomy on Medaurini (Phasmatodea: Phasmatidae: Clitumninae) of China. Zootaxa, 4365(5), 501-546.
26	Neohirasea unnoi		Brock, 1999	Peninsular Malaysia	37.0–43.0	27*	2.2–2.5	12.0–14.0	8.0–10.0	12.0–15.5		43.0–53.0	25*	3.0–4.0	12.0–13.5	8.0–9.0	14.0–16.0	Brock. (1999). Stick and Leaf Insects of Peninsular Malaysia and Singapore. Malaysian Nature Society, Kuala Lumpur, 223 pp.	Only data from specimen collected in Tanah Rata
Note: Species with data from both sexes and used for antenna/body ratio are indicated in bold.
* Due to partial damage to the antennae, the maximum possible value was reported in Brock (1999).

### Sheet: TableS2
Table S2. Antenna/body size ratio in Neohirasea spp. (from data available for both sexes, derived from Table S1)
ID	Species	Subspecies	Body lebgth (mm) [♀]	Antenna lebgth (mm) [♀]	Antenna/body length ratio [♀]		Body lebgth (mm) [♂]	Antenna lebgth (mm) [♂]	Antenna/body length ratio [♂]
2	Neohirasea biserrata		47.5	30	0.631579		44.5	40	0.898876
3	Neohirasea bispina	bispina	61	40	0.655738		49.5	46.5	0.939394
5	Neohirasea catbaensis		80	60	0.75		60	60	1
10	Neohirasea guangdongensis	acuta	53	24.5	0.462264		49	34	0.693878
15	Neohirasea hujiayaoi	hujiayaoi	47.5	23.5	0.494737		43.5	32	0.735632
16	Neohirasea hujiayaoi	shengiangshanensis	45.5	24	0.527473		41	30	0.731707
19	Neohirasea maerens	pseudmaerens	64	42	0.65625		46.5	43	0.924731
21	Neohirasea nanlingensis		56	27.5	0.491071		44.5	35	0.786517
24	Neohirasea unispina	unispina	62	37.5	0.604839		49.6	37.5	0.756048
25	Neohirasea unispina	parvula	53.5	34.5	0.64486		37.75	28	0.741722
		Mean	57	34.35	0.591881		46.585	38.6	0.820851
		SD	10.3333	11.2843	0.0932868		6.0631	9.46866	0.108524

### Sheet: TableS3
Table S3. Morphological data of Neohirasea japonica used in this study
ID	Sample source	Locality (city, pref.)	Body length (mm)	Head width (mm)	Antenna length (mm)	Metatibiae length (mm)	Antenna/body length ratio
1	Field-collected	Fukuroi, Shizuoka	57.9	2.93	32.3	18.47	0.557858
2	Field-collected	Fukuroi, Shizuoka	71.24	3.55	36.17	24.77	0.50772
3	Field-collected	Sakai, Fukui	66.9	3.36	33.36	20.77	0.498655
4	Field-collected	Sakai, Fukui	67.25	3.51	35	21.52	0.520446
5	Field-collected	Sakai, Fukui	66.22	3.97	32.2	20.38	0.486258
6	Field-collected	Sakai, Fukui	67.74	3.71	30.41	21.08	0.448922
7	Field-collected	Sakai, Fukui	64.38	3.57	31.16	20.39	0.484001
8	Field-collected	Sakai, Fukui	66.66	3.53	33.47	20.98	0.5021
9	Field-collected	Sakai, Fukui	68.62	3.96	31.45	21.74	0.458321
10	Field-collected	Sakai, Fukui	60.69	3.54	30.84	19.77	0.508156
11	Field-collected	Sakai, Fukui	65.21	3.81	33.2	20.11	0.509124
12	Field-collected	Sakai, Fukui	64.02	3.47	30.26	19.46	0.472665
13	Field-collected	Sakai, Fukui	68.7	3.75	34.97	21.03	0.509025
14	Field-collected	Sakai, Fukui	62.57	3.63	34.31	19.78	0.548346
15	Field-collected	Sakai, Fukui	63.17	3.64	32.73	20.48	0.518126
16	Field-collected	Fujieda, Shizuoka	66.56	3.53	31.33	20.6	0.470703
17	Field-collected	Tahara, Aichi	64.43	3.15	30.67	19.17	0.47602
18	Field-collected	Tahara, Aichi	58.7	3.47	31.63	18.84	0.538842
19	Field-collected	Tahara, Aichi	63.12	3.82	34.09	20.37	0.540082
20	Field-collected	Tahara, Aichi	62.86	3.66	32.79	20.84	0.521635
21	Field-collected	Tahara, Aichi	62.63	3.62	33.04	19.14	0.527543
22	Field-collected	Tahara, Aichi	61.6	3.56	33.5	19.43	0.543831
23	Field-collected	Tahara, Aichi	65.72	3.52	33.42	20.9	0.508521
24	Field-collected	Tahara, Aichi	63.55	3.59	32.46	19.4	0.510779
25	Field-collected	Tahara, Aichi	62.77	3.63	33.4	20.09	0.532101
26	Field-collected	Tahara, Aichi	62.06	3.67	31.14	19.76	0.501772
27	Field-collected	Tahara, Aichi	64.23	3.81	34.12	19.67	0.531216
28	Field-collected	Tahara, Aichi	64.64	3.71	34.17	21.11	0.52862
29	Field-collected	Tahara, Aichi	63.59	3.69	33.13	18.95	0.520994
30	Field-collected	Tahara, Aichi	66.32	3.67	33.49	20.6	0.504976
31	Field-collected	Tahara, Aichi	64.46	3.62	33.34	20.57	0.51722
32	Field-collected	Tahara, Aichi	60.69	3.49	29.79	19	0.490855
33	Field-collected	Hiroshima, Hiroshima	60.57	3.37	35.01	20.15	0.578009
34	Field-collected	Hiroshima, Hiroshima	67.25	3.89	35.33	19.91	0.525353
35	Field-collected	Kyoto, Kyoto	66.8	3.82	NA*	21.3	NA
36	Field-collected	Kyoto, Kyoto	64.27	3.83	35.59	21.52	0.553758
37	Field-collected	Kyoto, Kyoto	65.57	3.75	36.09	19.87	0.550404
38	Field-collected	Kyoto, Kyoto	64.01	3.8	35.34	19.13	0.552101
39	Field-collected	Kyoto, Kyoto	67.91	3.68	35.16	20.55	0.517744
40	Field-collected	Kyoto, Kyoto	65.32	3.6	34.43	20.62	0.527097
41	Captive population	Tahara, Aichi	61.13	3.75	32.98	17.86	0.539506
42	Captive population	Tahara, Aichi	61.4	3.87	30.36	18.66	0.494463
43	Captive population	Tahara, Aichi	63.57	3.76	33.84	19.57	0.532327
44	Captive population	Tahara, Aichi	59.8	3.72	32.65	20.27	0.545987
45	Captive population	Tahara, Aichi	61.17	3.59	33.32	18.33	0.544711
46	Captive population	Tahara, Aichi	58.58	3.35	32.25	17.48	0.550529
47	Captive population	Tahara, Aichi	59.95	3.45	31.79	18.62	0.530275
48	Captive population	Tahara, Aichi	59.32	3.55	32.6	17.72	0.549562
49	Captive population	Tahara, Aichi	58.18	3.49	32.83	17.44	0.564283
50	Captive population	Tahara, Aichi	57.76	3.47	32.62	19.14	0.564751
		Mean	63.6352	3.6176	33.0516	19.9462	0.519392
		SD	3.15545	0.192041	1.60023	1.28035	0.507133
Note: individuals that were dissected are indicated in bold.
*Both antenna were broken during collection and handling.
